# Vgll2 and Tead1 Govern Generation of Mouse and Human Hypothalamic Hypocretin (Orexin) Neurons

**DOI:** 10.64898/2026.03.30.715421

**Authors:** Ruofan Wei, Amirhossein Sheikhshahrokh, Elnaz Saeidi, Cecilia Gomez-Inclan, Aswathi Gopalakrishnan, Brad Balderson, Mikael Bodén, Michael Piper, Stefan Thor

## Abstract

The hypothalamic hypocretin (Hcrt; aka orexin) neuropeptide neurons are crucial for wakefulness and their malfunction results in narcolepsy; a devastating disorder without current cures. Transplantation of mouse Hcrt cells into mouse narcolepsy models is pointing to cell therapy as a potential treatment for narcolepsy. However, progress in this area requires decoding the developmental pathways generating human HCRT neurons and a deeper understanding of their diversity and physiology. Here, we identify the hypothalamic progenitor domain generating mouse Hcrt neurons and propose a conserved mouse/human genetic cascade driving Hcrt specification. This cascade involves the Vgll2 and Tead1 transcription factor partners, which we find are crucial for mouse Hcrt neuron generation. Conversely, co-misexpression of VGLL2 and TEAD1 in human stem cell derived hypothalamic organoids can induce HCRT neuron differentiation. These findings provide an important element for the development of human induced HCRT neurons for physiological studies and for cell therapy in narcolepsy.
