## Supplementary material for "Vgll2 and Tead1 Govern Generation of Mouse and Human Hypothalamic Hypocretin (Orexin) Neurons": Table S3

### Sheet: READ_ME
Table S3. Differential gene expression analysis in Vgll2-cKO and Tead1-cKO mouse mutants
Field	Details
Title	Mouse KO scRNA-seq workflow: 10x H5 ingestion → QC filtering + DoubletFinder singlet selection → merge replicates → Harmony integration (SampleID) → Cell type annotation→ Pseudobulk edgeR (QL) DEG (3 bins per sample) → High-stringency DEG CSV filtering (|logFC| ≥ 2 + significance)
Purpose	Integrated Seurat objects from raw 10x counts using QC + doublet removal and batch correction; compute KO vs WT differential expression using robust pseudobulk edgeR quasi-likelihood testing; apply a final high-stringency logFC + significance filter to generate reporting-ready DEG tables.
Main Inputs (scRNA-seq)	10x Genomics filtered_feature_bc_matrix.h5 files per replicate (WT and KO) loaded with Read10X_h5. Each replicate becomes a Seurat object via CreateSeuratObject(min.cells=3, min.features=200). Replicates are merged into a single object per dataset/timepoint
Upstream Seurat QC + integration + annotation	For each condition/replicate set: Read10X_h5 → CreateSeuratObject; compute percent.mt (pattern="^mt-"); QC by subsetting on nFeature_RNA, nCount_RNA, percent.mt; NormalizeData → FindVariableFeatures → ScaleData → RunPCA → FindNeighbors → FindClusters → RunUMAP; run DoubletFinder with paramSweep/summarizeSweep/find.pK to choose pK; set expected doublets as nExp=round(0.008*(nCells/1000)*nCells) an…
Pseudobulk DEG	Extract RNA counts using union-safe multi-layer handling; create pseudo-replicates by randomly binning cells into K_BINS=3 bins within each biological sample; sum counts per (sample, bin) to form pseudobulk replicates; run edgeR DGEList → calcNormFactors → gene filtering (keepByExpr or CPM fallback) → estimateDisp → glmQLFit(robust=TRUE) → glmQLFTest(coef=2) for KO vs WT.
Filtering of DEG CSVs	Read DEG CSV files from IN_DIR=/home/uqashei2/Desktop/DEG/KO_MOUSE (post-DEG export folder). Detect logFC-like and p-value columns using candidate name lists. Coerce to numeric. Keep only rows where abs(logFC) >= 2 AND p-value <= 0.05. Add direction=Up/Down/NoChange (NoChange only if logFC==0 after filtering).
DEG Column Definitions	gene: gene ID/symbol as in input counts; logFC; logCPM; P.Value: raw p-value; direction: Up/Down based on sign of logFC.
Sorting Rules (Filtering)	Filtered output is ordered by increasing p-value, then decreasing abs(logFC), to surface most significant and largest-effect genes first.
	Seurat pipeline: QC/normalization/clustering/UMAP; Harmony for batch correction by SampleID; DoubletFinder for doublet removal; edgeR quasi-likelihood framework for DEG; keepByExpr for expression filtering; final logFC+p-value filtering script for reporting-ready DEG tables.

### Sheet: E14.5 Tead1-cKO
gene	logFC	P.Value	direction
Epb42	4.70246	0.00485385	Up
Kel	4.24117	0.00398371	Up
Gm4146	3.92204	0.0188626	Up
Gm26886	3.86334	0.0177901	Up
Tnfaip8l3	3.63963	0.0174523	Up
Icosl	3.56693	0.0162129	Up
Gm35552	3.55038	0.0177771	Up
Zfp968	3.49232	0.0238117	Up
Gm44549	3.43155	0.0205149	Up
Muc2	3.43155	0.0205149	Up
Pdzk1ip1	3.42387	0.0148527	Up
Ldhal6b	3.37142	0.027093	Up
Gm42450	3.3248	0.044848	Up
Gm29282	3.3248	0.044848	Up
St14	3.30313	0.0240737	Up
Slco1a4	3.30132	0.0366078	Up
Gm13707	3.28483	0.0263575	Up
Zfp965	3.28483	0.0263575	Up
C030018K13Rik	3.28483	0.0263575	Up
Gm19656	3.14939	0.0305143	Up
Gm26569	3.14939	0.0305143	Up
Unc5cl	3.14939	0.0305143	Up
Gm20703	3.14939	0.0305143	Up
Gm11184	3.14243	0.0454182	Up
Kcne4	3.1329	0.0325273	Up
Slpi	3.1329	0.0325273	Up
Kcnn4	3.1329	0.0325273	Up
Gm33340	3.1329	0.0325273	Up
Gm5427	3.09289	0.0386293	Up
Olfr56	3.09289	0.0386293	Up
Rasd1	3.09289	0.0386293	Up
Gm34084	3.09289	0.0386293	Up
5430414B19Rik	3.09289	0.0386293	Up
Cited4	2.97918	0.0391885	Up
Hbq1b	2.97918	0.0391885	Up
4930455M05Rik	2.97918	0.0391885	Up
Gm46658	2.97918	0.0391885	Up
Hba-a1	2.9706	0.00918476	Up
Acp5	2.95732	0.0428844	Up
Ccr4	2.95732	0.0428844	Up
Gm47392	2.95732	0.0428844	Up
Gm21917	2.95732	0.0428844	Up
Gm15829	2.95732	0.0428844	Up
Hba-a2	2.91877	0.0124183	Up
Bc1	2.90125	0.0291377	Up
Gm16222	2.88684	0.0344922	Up
Apol8	2.76415	0.0426369	Up
Prdm16os	2.7482	0.0451913	Up
Scel	2.74484	0.0466715	Up
Spta1	2.72275	0.0425154	Up
Ermn	2.70022	0.0441645	Up
Insm2	2.63297	0.0465011	Up
Hba-x	2.50268	0.00178047	Up
Hbb-y	2.49702	0.00382142	Up
Hbb-bt	2.46129	0.0286886	Up
Smpdl3b	2.44588	0.0255223	Up
Hbb-bs	2.15515	0.0431649	Up
Usp44	2.04157	0.0371908	Up
Gm15046	2.02758	0.04498	Up
Pmch	-2.15346	1.55271e-05	Down
Uba52	-2.42709	1.23512e-05	Down
S1pr5	-2.58718	0.0454577	Down
Nupr1	-2.58793	0.0495619	Down
Syt15	-2.59845	0.0420084	Down
Gm15339	-2.61685	0.0481486	Down
Cd52	-2.62074	0.0420516	Down
Impg1	-2.62074	0.0420516	Down
Clrn1	-2.62078	0.049166	Down
Pcp2	-2.63021	0.0399288	Down
Ptpn7	-2.64775	0.0472646	Down
Ttpa	-2.68821	0.0463366	Down
Gm36419	-2.7239	0.0467046	Down
Marc1	-2.72574	0.048118	Down
Gm42738	-2.72574	0.048118	Down
Fam83b	-2.72574	0.048118	Down
Gm8797	-2.76572	0.0402148	Down
Olfr539	-2.76793	0.039779	Down
Gm42791	-2.76858	0.0396563	Down
Gpr151	-2.77211	0.0458874	Down
Chrng	-2.80983	0.0392616	Down
Btg4	-2.81576	0.0456417	Down
4930513L16Rik	-2.81826	0.0451559	Down
Snorc	-2.82133	0.0497458	Down
4930596I21Rik	-2.82133	0.0497458	Down
Gm37170	-2.82133	0.0497458	Down
Gm31121	-2.82133	0.0497458	Down
Gm26833	-2.82133	0.0497458	Down
A2ml1	-2.82133	0.0497458	Down
Vmn1r81	-2.82133	0.0497458	Down
Gm45350	-2.82133	0.0497458	Down
Gm28511	-2.82133	0.0497458	Down
Gm35548	-2.82133	0.0497458	Down
Gm46336	-2.82133	0.0497458	Down
4930477G07Rik	-2.82133	0.0497458	Down
Gm11273	-2.82133	0.0497458	Down
D930007J09Rik	-2.82133	0.0497458	Down
Galnt15	-2.82133	0.0497458	Down
Antxrl	-2.82133	0.0497458	Down
Gm33321	-2.82133	0.0497458	Down
Gm32093	-2.82133	0.0497458	Down
Gm49097	-2.82133	0.0497458	Down
Slc16a8	-2.82133	0.0497458	Down
Upk1b	-2.82133	0.0497458	Down
Drd3	-2.82133	0.0497458	Down
Cldn14	-2.82133	0.0497458	Down
Fam3b	-2.82133	0.0497458	Down
Tcp10b	-2.82133	0.0497458	Down
Hspa1b	-2.82133	0.0497458	Down
Gm36200	-2.82133	0.0497458	Down
Tslp	-2.82133	0.0497458	Down
4930502E18Rik	-2.82133	0.0497458	Down
Gm14717	-2.82133	0.0497458	Down
Gm49492	-2.8721	0.0351572	Down
Gm11379	-2.88706	0.0272984	Down
4930445N08Rik	-3.00219	0.039129	Down
Platr15	-3.00219	0.039129	Down
Adh6b	-3.00219	0.039129	Down
Ccdc27	-3.00219	0.039129	Down
Gm33050	-3.00219	0.039129	Down
Gm42918	-3.00219	0.039129	Down
Pinlyp	-3.00219	0.039129	Down
Sigirr	-3.00219	0.039129	Down
Gemin4	-3.00219	0.039129	Down
Myo15b	-3.00219	0.039129	Down
Hrg	-3.00219	0.039129	Down
1700120E14Rik	-3.00219	0.039129	Down
Zfy1	-3.00219	0.039129	Down
Gm16180	-3.00304	0.0389904	Down
Ankk1	-3.00304	0.0389904	Down
Arhgap27os2	-3.00304	0.0389904	Down
Lbhd2	-3.00304	0.0389904	Down
H2-Q2	-3.00304	0.0389904	Down
Cidea	-3.00304	0.0389904	Down
Ms4a6c	-3.00304	0.0389904	Down
H2-Ab1	-3.03996	0.022121	Down
Gm2912	-3.05674	0.033208	Down
Gm16573	-3.09521	0.0231407	Down
Gm37748	-3.14659	0.0339225	Down
Gm13609	-3.14659	0.0339225	Down
Zfp967	-3.14659	0.0339225	Down
Gm12766	-3.14659	0.0339225	Down
BC051019	-3.14659	0.0339225	Down
Tmbim7	-3.14815	0.0336937	Down
Capg	-3.14815	0.0336937	Down
E330012B07Rik	-3.14815	0.0336937	Down
Gm10717	-3.14815	0.0336937	Down
Sycp2l	-3.14815	0.0336937	Down
Gm49518	-3.14815	0.0336937	Down
Gm4952	-3.14815	0.0336937	Down
Gm29088	-3.1839	0.0289945	Down
Gm14249	-3.1839	0.0289945	Down
Gm42604	-3.1839	0.0289945	Down
1700120G07Rik	-3.1839	0.0289945	Down
Gm33175	-3.1839	0.0289945	Down
Trim42	-3.1839	0.0289945	Down
Batf	-3.1839	0.0289945	Down
Dnajc22	-3.1839	0.0289945	Down
Gm13645	-3.26679	0.0313912	Down
Krt77	-3.26679	0.0313912	Down
Hist1h2ad	-3.26896	0.0310936	Down
Avp	-3.30792	0.00427245	Down
Gm19951	-3.32505	0.0164526	Down
Gm30074	-3.3283	0.0239637	Down
Gm29682	-3.3283	0.0239637	Down
BC043934	-3.3283	0.0239637	Down
Gm26558	-3.32901	0.0238784	Down
Tnip3	-3.32901	0.0238784	Down
Calhm5	-3.32901	0.0238784	Down
Gm4473	-3.32901	0.0238784	Down
Gm12063	-3.32901	0.0238784	Down
1700016K19Rik	-3.37247	0.029998	Down
Gm15344	-3.44849	0.0213568	Down
Hgf	-3.44983	0.0212101	Down
Psme2b	-3.44983	0.0212101	Down
1700084F23Rik	-3.44983	0.0212101	Down
Gm34280	-3.45977	0.0302421	Down
P2rx1	-3.45977	0.0302421	Down
Cxcl5	-3.463	0.0298305	Down
Spaca7	-3.47341	0.0188299	Down
Hist1h3f	-3.47341	0.0188299	Down
Gm10260	-3.47341	0.0188299	Down
Gm31804	-3.47341	0.0188299	Down
4930542C16Rik	-3.47341	0.0188299	Down
Gm31045	-3.51772	0.0253037	Down
Gm17733	-3.55337	0.0198962	Down
Gm35161	-3.55337	0.0198962	Down
Gm11361	-3.61596	0.0311795	Down
Qrfp	-3.64392	0.0194108	Down
Hcrt	-3.64432	0.00921831	Down
Gm12301	-3.86639	0.0137565	Down
Kdm5d	-5.04135	0.0470829	Down
Npvf	-5.32411	0.00184249	Down
Uty	-5.53301	0.0481557	Down
Eif2s3y	-5.78857	0.0427467	Down

### Sheet: E14.5 Vgll2-cKO
gene	logFC	P.Value	direction
Eif2s3y	11.5794	1.50336e-05	Up
Uty	10.9962	1.13316e-05	Up
Ddx3y	9.77789	4.57406e-05	Up
Kdm5d	9.4015	2.58165e-05	Up
Gm29650	7.03663	0.000282835	Up
Myh3	4.30541	0.0079724	Up
Gm26779	4.19262	0.0110398	Up
Clec9a	4.02396	0.0073696	Up
1500032F14Rik	4.02039	0.00745624	Up
Vmn1r47	3.91311	0.00933499	Up
C1s1	3.81483	0.0100847	Up
Gm9573	3.81483	0.0100847	Up
4933438B17Rik	3.71442	0.0376536	Up
Gm36251	3.67948	0.0134938	Up
AU019990	3.67948	0.0134938	Up
4930512H18Rik	3.62755	0.0183143	Up
Izumo3	3.57477	0.0141857	Up
Gm8013	3.57477	0.0141857	Up
Ldlrad2	3.56854	0.0146814	Up
Gm41030	3.56854	0.0146814	Up
Gm13262	3.50894	0.0203534	Up
Gm43189	3.50894	0.0203534	Up
Slc15a5	3.50894	0.0203534	Up
Gm10030	3.50894	0.0203534	Up
Mst1	3.46308	0.0371259	Up
Gbp5	3.43979	0.0170681	Up
Layn	3.43979	0.0170681	Up
Gm42721	3.43651	0.0291518	Up
Slc6a19	3.43651	0.0291518	Up
Emilin3	3.4209	0.0190947	Up
Lrrc72	3.4209	0.0190947	Up
Obp1a	3.39842	0.0212062	Up
Gm30117	3.29317	0.0150045	Up
Mr1	3.2858	0.0216994	Up
Pla2g5	3.2858	0.0216994	Up
5033403H07Rik	3.2858	0.0216994	Up
C330018A13Rik	3.2858	0.0216994	Up
2010007H06Rik	3.2858	0.0216994	Up
Gm12150	3.2858	0.0216994	Up
Apoc1	3.28012	0.0356835	Up
Gm15729	3.28012	0.0356835	Up
Gm29185	3.26984	0.0233371	Up
Tdo2	3.26984	0.0233371	Up
Gm34368	3.26984	0.0233371	Up
Rtp3	3.26984	0.0233371	Up
Apol8	3.26984	0.0233371	Up
Fam124b	3.22877	0.0288152	Up
Gm29946	3.22877	0.0288152	Up
Gm36569	3.16987	0.0361413	Up
Gm44748	3.11588	0.0278152	Up
Gm15635	3.11588	0.0278152	Up
Gm5118	3.11588	0.0278152	Up
Gm33914	3.11588	0.0278152	Up
Lyzl4	3.11588	0.0278152	Up
4930471E19Rik	3.11588	0.0278152	Up
Gm47456	3.11588	0.0278152	Up
Gm26744	3.11588	0.0278152	Up
Acnat1	3.0935	0.0311036	Up
Gm16287	3.0935	0.0311036	Up
Aicda	3.0935	0.0311036	Up
Npb	3.0935	0.0311036	Up
Gm18280	3.0935	0.0311036	Up
Vmn1r226	3.08185	0.0221485	Up
Gm14273	3.04151	0.0380683	Up
Hpx	3.04151	0.0380683	Up
Gm6471	3.04151	0.0380683	Up
4930521E06Rik	2.96679	0.0367808	Up
Gm10188	2.95625	0.0293193	Up
Gm50048	2.9364	0.0320164	Up
Spp2	2.9311	0.0327189	Up
Gm29680	2.92354	0.0372339	Up
AI115009	2.92354	0.0372339	Up
Mfsd7a	2.92354	0.0372339	Up
Tmem211	2.92354	0.0372339	Up
Gimap5	2.92354	0.0372339	Up
Gm15475	2.92354	0.0372339	Up
2310001H17Rik	2.92354	0.0372339	Up
F11	2.92354	0.0372339	Up
Gm10280	2.92354	0.0372339	Up
Gm47599	2.92354	0.0372339	Up
Rasl10a	2.92354	0.0372339	Up
Sun3	2.92354	0.0372339	Up
Ferd3l	2.92354	0.0372339	Up
Gm48508	2.92354	0.0372339	Up
Gm47520	2.92354	0.0372339	Up
Anxa11os	2.92354	0.0372339	Up
Snai2	2.92354	0.0372339	Up
4933413C19Rik	2.92354	0.0372339	Up
1700021F07Rik	2.88763	0.0426712	Up
Gm30667	2.88763	0.0426712	Up
Gm19610	2.88763	0.0426712	Up
1700121L16Rik	2.88763	0.0426712	Up
Ldoc1	2.87852	0.0323405	Up
Spp1	2.836	0.0371425	Up
Egr1	2.83548	0.0452792	Up
Gpnmb	2.80691	0.0295524	Up
Acot10	2.70743	0.0446317	Up
Gm13912	2.70416	0.0449418	Up
Fam24a	2.61458	0.0442726	Up
Serpinb6c	2.59569	0.0485909	Up
Gm38811	2.55396	0.0443173	Up
Gm11217	2.18404	0.00703522	Up
Gm41561	2.13516	0.0326789	Up
Gm45680	-2.00551	0.0332905	Down
mt-Atp8	-2.47377	0.0314271	Down
Ctla2b	-2.54102	0.0484656	Down
Hcrt	-2.5629	0.0133027	Down
Vgll2	-2.63562	0.038726	Down
Mcoln3	-2.74476	0.0304978	Down
Gm12394	-2.82184	0.0343705	Down
Gm37020	-2.84899	0.0421484	Down
A730032A03Rik	-2.84899	0.0421484	Down
Gjc3	-2.84899	0.0421484	Down
Cyp2f2	-2.84899	0.0421484	Down
Dmkn	-2.84899	0.0421484	Down
Gm20735	-2.84899	0.0421484	Down
Foxr1	-2.84899	0.0421484	Down
Tinag	-2.84899	0.0421484	Down
Gm20597	-2.84899	0.0421484	Down
Ccdc69	-2.84899	0.0421484	Down
Odf3b	-2.84899	0.0421484	Down
Gm45030	-2.84899	0.0421484	Down
Fbp1	-2.84941	0.027021	Down
Gm3513	-2.87055	0.0380295	Down
Vmn1r16	-2.87055	0.0380295	Down
Mansc1	-2.87055	0.0380295	Down
Trim72	-2.87055	0.0380295	Down
Htra4	-2.87055	0.0380295	Down
Bcl2a1b	-2.87055	0.0380295	Down
Gm45897	-2.87055	0.0380295	Down
E230016K23Rik	-2.87055	0.0380295	Down
Gm50333	-2.88905	0.0380076	Down
Vav1	-2.88905	0.0380076	Down
Gm26850	-2.91936	0.0312626	Down
Snorc	-2.98461	0.0386681	Down
Gm13373	-2.98461	0.0386681	Down
Gm13420	-2.98461	0.0386681	Down
5330411O13Rik	-2.98461	0.0386681	Down
Upp1	-2.98461	0.0386681	Down
Lrrc37a	-2.98461	0.0386681	Down
Gm3591	-2.98461	0.0386681	Down
Npvf	-3.02853	0.0219164	Down
Smim6	-3.0334	0.0475389	Down
Slco6d1	-3.04089	0.0295574	Down
Slc26a3	-3.04089	0.0295574	Down
Xlr4c	-3.0471	0.0208378	Down
Bst2	-3.07345	0.0451947	Down
Gm32884	-3.15247	0.0287826	Down
Trim21	-3.17635	0.0258163	Down
Gm15850	-3.19456	0.023263	Down
Gm826	-3.19456	0.023263	Down
Ifit3	-3.19456	0.023263	Down
Gm15541	-3.26273	0.0274581	Down
Syngr4	-3.32301	0.0199688	Down
Gm26947	-3.32301	0.0199688	Down
Kynu	-3.3299	0.0192378	Down
Gm27030	-3.3299	0.0192378	Down
1010001B22Rik	-3.35983	0.0271604	Down
Gm6569	-3.38364	0.0243049	Down
Gm10855	-3.43369	0.018285	Down
Sap18b	-3.44175	0.017417	Down
Rsad2	-3.52539	0.0283976	Down
Ifi27l2a	-3.5314	0.0175542	Down
Gbp9	-3.56992	0.0135047	Down
Gm15987	-3.56992	0.0135047	Down
Gm48821	-3.56992	0.0135047	Down
Gm12408	-3.75464	0.0121746	Down
Cxcl10	-3.88701	0.0393771	Down
Slc22a29	-3.90443	0.0125094	Down
Fcgr1	-4.01332	0.00904197	Down
Ccl3	-4.31682	0.0055822	Down
Tsix	-9.05364	2.28153e-08	Down
Xist	-11.7516	4.72562e-08	Down

### Sheet: P20 Tead1-cKO
gene	logFC	P.Value	direction
Chit1	3.87546	0.0135442	Up
1700025N23Rik	3.47617	0.0184328	Up
4933439N14Rik	3.47617	0.0184328	Up
Gm11636	3.47617	0.0184328	Up
Gm29461	3.45252	0.0474087	Up
Ibsp	3.44878	0.0212208	Up
Uts2r	3.33312	0.0220645	Up
Emilin3	3.31296	0.0454835	Up
Chrm4	3.27586	0.027611	Up
Gm48022	3.18668	0.0261507	Up
Gm44515	3.15393	0.0294002	Up
Gm30570	3.15393	0.0294002	Up
Olfr1390	3.14035	0.0445062	Up
Gm4489	3.03591	0.0448072	Up
Gm31406	3.00749	0.0331537	Up
Foxn4	3.00749	0.0331537	Up
1700041I07Rik	3.00749	0.0331537	Up
Gm45889	3.00749	0.0331537	Up
Gm3137	3.00749	0.0331537	Up
Timd2	3.00749	0.0331537	Up
Gm41821	3.00749	0.0331537	Up
Gm9918	3.0033	0.034415	Up
Acsm1	3.0033	0.034415	Up
Gm40689	3.0033	0.034415	Up
Gm48924	3.0033	0.034415	Up
Kif12	2.97781	0.0419711	Up
Slc34a2	2.91399	0.0461868	Up
Gm29318	2.91399	0.0461868	Up
Pcare	2.91399	0.0461868	Up
Gm50430	2.91399	0.0461868	Up
Gm15262	2.91399	0.0461868	Up
Gm15509	2.82411	0.0411196	Up
Il18r1	2.82411	0.0411196	Up
Gm28077	2.82411	0.0411196	Up
Gm40849	2.82411	0.0411196	Up
Gm34225	2.76755	0.0496299	Up
Gm28342	2.59971	0.0449687	Up
G530011O06Rik	2.23169	0.0265358	Up
Arhgap8	2.18713	0.0422658	Up
Tyrp1	-2.56455	0.0484736	Down
Gm13598	-2.73788	0.048749	Down
Olfr1195	-2.73788	0.048749	Down
Gm28543	-2.73788	0.048749	Down
Gm45307	-2.73788	0.048749	Down
Cfap97d1	-2.73788	0.048749	Down
Gm34278	-2.73788	0.048749	Down
Cyp2d11	-2.73788	0.048749	Down
Gm29331	-2.73788	0.048749	Down
Olfr164	-2.73788	0.048749	Down
Fam122c	-2.73788	0.048749	Down
Lao1	-2.786	0.0431614	Down
Gm26725	-2.786	0.0431614	Down
Gm47629	-2.786	0.0431614	Down
Gm47501	-2.786	0.0431614	Down
Gm40638	-2.786	0.0431614	Down
Gm11505	-2.786	0.0431614	Down
Gm47520	-2.786	0.0431614	Down
Tat	-2.8872	0.0443669	Down
Olfr324	-2.8872	0.0443669	Down
Mroh4	-2.8872	0.0443669	Down
4930578N18Rik	-2.8872	0.0443669	Down
Gm50182	-2.8872	0.0443669	Down
Dppa1	-2.96155	0.0372468	Down
Olfr313	-2.96155	0.0372468	Down
Gm48447	-2.96155	0.0372468	Down
Gm14525	-2.96155	0.0372468	Down
Mstn	-2.97298	0.0336755	Down
Prlh	-2.97298	0.0336755	Down
Gm7538	-2.97298	0.0336755	Down
Bsph1	-2.97298	0.0336755	Down
Gm44773	-2.97298	0.0336755	Down
Gm31378	-2.97298	0.0336755	Down
B230220B15Rik	-2.97298	0.0336755	Down
Cd200r4	-2.97298	0.0336755	Down
Gm17197	-2.97298	0.0336755	Down
Epb42	-3.10167	0.0348455	Down
Vmn2r117	-3.10167	0.0348455	Down
Prr27	-3.12232	0.0290327	Down
Gm49247	-3.12232	0.0290327	Down
Gm50164	-3.12232	0.0290327	Down
Hist1h3g	-3.14852	0.0274487	Down
Gm38901	-3.24672	0.0266487	Down
9930038B18Rik	-3.24672	0.0266487	Down
Gm47767	-3.24672	0.0266487	Down
1810006J02Rik	-3.29787	0.0224817	Down
Gm21859	-3.40508	0.0234328	Down
Gm43409	-3.42229	0.0197764	Down
Gm36208	-3.44671	0.0249577	Down
Htr3b	-3.49959	0.0190801	Down
Cxcl10	-3.52974	0.0248833	Down
Gm40922	-3.52974	0.0248833	Down
Dgkeos	-4.17	0.00971253	Down

### Sheet: P25 Vgll2-cKO
gene	logFC	P.Value	direction
Gm13727	6.31994	9.92125e-05	Up
Gm49334	5.50392	0.00414563	Up
Gm29823	5.1827	0.000122346	Up
9230112J17Rik	4.39614	0.000739208	Up
Gm30301	4.38282	0.000608947	Up
Gm30948	4.32887	0.00175053	Up
Gm48265	4.12887	9.91179e-06	Up
Apol11b	3.81504	0.00522576	Up
Gm47997	3.80337	0.0151238	Up
Cyp2a5	3.78142	0.00682119	Up
Ccl28	3.71181	1.09031e-07	Up
Ly6d	3.64105	0.00443682	Up
Platr7	3.63977	0.00908128	Up
Rpl39l	3.63977	0.00908128	Up
Cst12	3.62904	0.00519953	Up
Trim54	3.62904	0.00519953	Up
BC024386	3.59427	0.0121691	Up
Vmn2r100	3.50747	0.0116032	Up
Vmn1r226	3.48938	0.00668682	Up
Gm13212	3.48362	0.0139838	Up
Gm4425	3.44419	0.00027518	Up
Abcg5	3.40813	0.01139	Up
Cd209f	3.39951	0.00927784	Up
H2-Q1	3.39348	0.0245897	Up
Pdcd1	3.33962	0.00867849	Up
Clec2i	3.33962	0.00867849	Up
Gjb3	3.31419	0.0100634	Up
Gm27011	3.31419	0.0100634	Up
Ferd3l	3.31419	0.0100634	Up
Gm48287	3.31102	0.018109	Up
Gm36913	3.25722	0.0237718	Up
Gm49766	3.16444	0.0120695	Up
Gm45463	3.16444	0.0120695	Up
4930511A02Rik	3.15783	0.0230633	Up
Actl9	3.15233	0.0131045	Up
Hamp2	3.11839	0.0241023	Up
S100a8	3.09031	0.0487547	Up
Pnmt	3.07924	0.0188104	Up
Ripk3	3.07924	0.0188104	Up
Gm38079	3.04166	0.0230852	Up
Dmbx1	3.04166	0.0230852	Up
Retnla	3.02331	0.0123559	Up
H19	2.98508	0.0179109	Up
Gm30414	2.97714	0.0166792	Up
Gm26685	2.97714	0.0166792	Up
Aldoart1	2.97714	0.0166792	Up
Olfr1388	2.97714	0.0166792	Up
Olfr313	2.97714	0.0166792	Up
Tmem30b	2.97714	0.0166792	Up
Serpina3c	2.97714	0.0166792	Up
Olfr1441	2.97714	0.0166792	Up
Gm33016	2.95259	0.0136266	Up
E130218I03Rik	2.92951	0.0209885	Up
Krtap11-1	2.92951	0.0209885	Up
Aldh3b3	2.92951	0.0209885	Up
Tnf	2.91315	0.0157095	Up
Vmn1r9	2.90196	0.0244315	Up
Cd209b	2.90196	0.0244315	Up
Cib3	2.90196	0.0244315	Up
Krt4	2.90196	0.0244315	Up
Tescl	2.86808	0.0296461	Up
Gm6356	2.828	0.0360729	Up
Gm49692	2.81491	5.92013e-05	Up
Etos1	2.80917	0.0208587	Up
Gm49476	2.79922	0.0266718	Up
Zfp345	2.78029	0.0201258	Up
Tnnc2	2.74223	0.026302	Up
Chrm4	2.74223	0.026302	Up
Oas1d	2.74223	0.026302	Up
Gm45218	2.74223	0.026302	Up
Izumo1	2.74223	0.026302	Up
Ccl8	2.74223	0.026302	Up
4933406K04Rik	2.74223	0.026302	Up
Lalba	2.74223	0.026302	Up
Gm49648	2.74223	0.026302	Up
Gm30074	2.72675	0.0285765	Up
Gm36017	2.72675	0.0285765	Up
Krt16	2.72675	0.0285765	Up
Gm48664	2.72675	0.0285765	Up
Gm50049	2.72675	0.0285765	Up
C2cd4a	2.69547	0.0215706	Up
Gm15124	2.68809	0.0224339	Up
Gm12150	2.68647	0.0226538	Up
Mymx	2.68647	0.0226538	Up
Dhh	2.66992	0.0251237	Up
Krt2	2.65587	0.0246903	Up
Gm14207	2.60708	0.0269547	Up
Gm48941	2.60684	0.0346603	Up
Gm33651	2.57062	0.0282953	Up
Drd4	2.54907	0.0375923	Up
Gm34411	2.54788	0.036708	Up
Gm35409	2.54381	0.0378991	Up
Rnf212	2.53833	0.0295391	Up
Gm48606	2.51973	0.000322085	Up
Gm45391	2.5129	0.0333636	Up
1700113B09Rik	2.5129	0.0333636	Up
Tmem92	2.5129	0.0333636	Up
Gm44296	2.49182	0.0401049	Up
Gm38064	2.49182	0.0401049	Up
Olfr506	2.49182	0.0401049	Up
Gm34368	2.49182	0.0401049	Up
Ctrb1	2.49182	0.0401049	Up
Vmn2r80	2.49182	0.0401049	Up
Theg	2.49182	0.0401049	Up
Gm48257	2.49182	0.0401049	Up
Gm50337	2.49182	0.0401049	Up
4930583K01Rik	2.49167	0.0110444	Up
2310005E17Rik	2.47469	0.0377328	Up
Hist1h2ak	2.47031	0.0228357	Up
Gm45336	2.45456	0.0339169	Up
Krt71	2.43973	0.0363758	Up
Ackr2	2.41905	0.0441158	Up
Wfdc8	2.40285	6.13036e-06	Up
BX088531.1	2.39926	0.0493382	Up
Six2	2.3814	0.0414087	Up
Gm47501	2.3814	0.0414087	Up
Ucn	2.36809	0.00072567	Up
Ugt1a7c	2.36315	0.0413561	Up
Gm15831	2.36315	0.0413561	Up
Gm48427	2.35104	0.0440847	Up
Gm49548	2.34816	0.0384401	Up
Iglc2	2.34023	0.0148131	Up
8430430B14Rik	2.3149	0.0441653	Up
Hbb-bs	2.10717	0.000485302	Up
Slc22a6	2.1034	0.0384999	Up
Mpzl2	2.07133	0.0303691	Up
Zfp992	2.0559	1.82319e-05	Up
Cwc22	2.05188	2.68493e-08	Up
Zbtb42	2.04977	0.0189313	Up
9530053A07Rik	2.04683	0.0162776	Up
Pf4	2.04228	0.00421809	Up
Trem3	2.02958	0.03366	Up
Fmod	2.02112	0.00855634	Up
Hba-a2	2.01332	0.000401815	Up
Osr1	2.01003	0.0484286	Up
Hbb-bt	2.00133	0.00129679	Up
Mgp	2.00056	0.0155767	Up
Hba-a1	2.00055	0.000450158	Up
Gm47047	-2.01035	0.023179	Down
Gm34240	-2.04657	0.0283329	Down
Gm14280	-2.04658	0.00705244	Down
Tmprss11c	-2.05348	0.0215507	Down
Gm35722	-2.07903	0.00306012	Down
Zfp967	-2.08878	0.0378505	Down
Tubal3	-2.11532	0.0142432	Down
Gm13335	-2.1244	0.0301119	Down
Gm44761	-2.129	0.0078604	Down
4833405L11Rik	-2.16805	0.00874578	Down
Adamdec1	-2.22022	0.0248938	Down
Gm14399	-2.26266	0.00256417	Down
Gm47375	-2.27871	0.00424209	Down
Gm32090	-2.27912	0.0478521	Down
Pard3bos2	-2.28285	0.0469067	Down
Gm11766	-2.28501	0.0214999	Down
Gm41311	-2.29253	0.0425199	Down
Gm32243	-2.29473	0.00607936	Down
Olfr338	-2.31564	0.04188	Down
4933427E11Rik	-2.31564	0.04188	Down
Gm20442	-2.31564	0.04188	Down
Mroh9	-2.32803	0.0404198	Down
Gm33125	-2.32812	0.00039091	Down
Gm41307	-2.33233	0.0393958	Down
Gm14123	-2.34956	0.0102847	Down
Tmem270	-2.35341	0.0490449	Down
4930546K05Rik	-2.35892	0.0042617	Down
Rnf121	-2.36424	1.83965e-08	Down
Gm50362	-2.38771	0.0401076	Down
Tnp1	-2.38909	0.0468084	Down
Olfr1416	-2.38909	0.0468084	Down
Gja8	-2.38909	0.0468084	Down
Gm30484	-2.38909	0.0468084	Down
Gm136	-2.38909	0.0468084	Down
Tas1r2	-2.38909	0.0468084	Down
Atp6v1fnb	-2.38909	0.0468084	Down
Vmn1r61	-2.38909	0.0468084	Down
Olfr669	-2.38909	0.0468084	Down
Gm47680	-2.38909	0.0468084	Down
Pate6	-2.38909	0.0468084	Down
Vmn2r89	-2.38909	0.0468084	Down
4930524O05Rik	-2.38909	0.0468084	Down
E330010L02Rik	-2.38909	0.0468084	Down
Gm364	-2.38909	0.0468084	Down
Fmo9	-2.39567	0.0453133	Down
Gm13661	-2.39567	0.0453133	Down
Olfr1260	-2.39567	0.0453133	Down
Gm15540	-2.39567	0.0453133	Down
Gm17094	-2.39567	0.0453133	Down
Ube4bos2	-2.39567	0.0453133	Down
Ereg	-2.39567	0.0453133	Down
Odaph	-2.39567	0.0453133	Down
Vmn1r6	-2.39567	0.0453133	Down
Gm6313	-2.39567	0.0453133	Down
Cyp2b10	-2.39567	0.0453133	Down
Gm33054	-2.39567	0.0453133	Down
Vmn2r83	-2.39567	0.0453133	Down
Gm48237	-2.39567	0.0453133	Down
Gm15995	-2.39567	0.0453133	Down
Gm48825	-2.39567	0.0453133	Down
Gm49217	-2.39567	0.0453133	Down
1700066O22Rik	-2.39567	0.0453133	Down
Cpxcr1	-2.39567	0.0453133	Down
Gm14401	-2.43762	0.000979881	Down
Gm16579	-2.44131	0.0308133	Down
4933427I04Rik	-2.45468	0.0331908	Down
Gm40849	-2.45468	0.0331908	Down
1700028M03Rik	-2.46009	0.0327591	Down
Gm48898	-2.46009	0.0327591	Down
Gm16217	-2.46651	0.0474818	Down
Rfpl4	-2.47493	0.0296417	Down
Gm48284	-2.48115	0.000973917	Down
Prss54	-2.49245	0.00979376	Down
Gm30190	-2.49759	0.0333214	Down
Gm47854	-2.50395	0.0466072	Down
Gm42450	-2.50636	0.0309743	Down
Gm4724	-2.51144	0.0391622	Down
Duox2	-2.51784	0.0298603	Down
Rtl9	-2.54823	0.0319919	Down
1700010H22Rik	-2.56612	0.0339777	Down
1700019F05Rik	-2.5678	0.0387401	Down
Foxn4	-2.5678	0.0387401	Down
Ceacam9	-2.5678	0.0387401	Down
Gm48896	-2.5678	0.0387401	Down
Gm31759	-2.5678	0.0387401	Down
Gm4710	-2.5678	0.0387401	Down
Gm6116	-2.57951	0.0364863	Down
Scgb1b30	-2.57951	0.0364863	Down
Gm26832	-2.57951	0.0364863	Down
Gm47289	-2.57951	0.0364863	Down
Gm12199	-2.57951	0.0364863	Down
Mipepos	-2.57951	0.0364863	Down
Ankrd65	-2.59525	0.028672	Down
Vmn1r66	-2.63508	0.0282064	Down
Ptgir	-2.63508	0.0282064	Down
Olfr681	-2.63508	0.0282064	Down
Defb9	-2.63508	0.0282064	Down
1190028D05Rik	-2.63508	0.0282064	Down
Olfr967	-2.63508	0.0282064	Down
Sox15	-2.63508	0.0282064	Down
Gm17622	-2.63508	0.0282064	Down
2210020O09Rik	-2.63508	0.0282064	Down
Gjd4	-2.63508	0.0282064	Down
Gm38326	-2.67057	0.0259693	Down
4930539M17Rik	-2.69438	0.0462782	Down
4930598F16Rik	-2.71042	0.0354815	Down
Gm13652	-2.71042	0.0354815	Down
Olfr715b	-2.71042	0.0354815	Down
Dppa1	-2.71042	0.0354815	Down
Olfr398	-2.71042	0.0354815	Down
1700021F07Rik	-2.71592	0.0188054	Down
Gm45054	-2.71592	0.0188054	Down
Olfr1209	-2.72639	0.0327143	Down
3110099E03Rik	-2.72639	0.0327143	Down
Gm45278	-2.72639	0.0327143	Down
Gm32567	-2.72639	0.0327143	Down
Gm27207	-2.72639	0.0327143	Down
Krtap16-1	-2.72639	0.0327143	Down
Vmn1r46	-2.72955	0.0444312	Down
Gm47578	-2.74333	0.00647854	Down
Gm14444	-2.7642	0.00654078	Down
Gm14525	-2.78386	0.0202233	Down
2010106C02Rik	-2.79397	0.0187934	Down
4930513L16Rik	-2.80195	0.0297409	Down
Gm4631	-2.8064	0.00462183	Down
Gm30146	-2.81378	0.0214918	Down
Gm26738	-2.8183	0.00301107	Down
Gm43791	-2.81894	0.0207962	Down
Gm44764	-2.81894	0.0207962	Down
Bnc1	-2.81894	0.0207962	Down
4833427F10Rik	-2.81894	0.0207962	Down
2900040C04Rik	-2.82495	0.0281926	Down
Gm12356	-2.82908	0.0344757	Down
Gm34558	-2.82908	0.0344757	Down
Wincr1	-2.84872	0.0312889	Down
Myf5	-2.84872	0.0312889	Down
Gm13942	-2.86038	0.016276	Down
Gm27166	-2.8701	0.0156876	Down
Gm12703	-2.88385	0.0131521	Down
9130409I23Rik	-2.88962	0.0181482	Down
Prl	-2.90609	0.0136148	Down
4933402J07Rik	-2.90624	0.0144653	Down
Slc7a13	-2.95356	0.0311177	Down
Gm50051	-2.95356	0.0311177	Down
Gm29863	-2.95356	0.0311177	Down
Gm34425	-2.95639	0.0186357	Down
Gm15295	-2.95639	0.0186357	Down
Gm28086	-2.96582	0.0175184	Down
Gm16130	-2.96582	0.0175184	Down
Tmprss13	-2.99764	0.014575	Down
Gm47030	-2.99764	0.014575	Down
Cldn20	-2.99764	0.014575	Down
Gm29200	-2.99764	0.014575	Down
Tex28	-2.99764	0.014575	Down
Gm44933	-3.01048	0.0130137	Down
Galntl5	-3.01952	0.0356107	Down
Plac9b	-3.04529	0.0316889	Down
Gm13344	-3.08817	0.0161053	Down
1700060C16Rik	-3.08817	0.0161053	Down
Gm48277	-3.14023	0.0118069	Down
Gm47839	-3.14023	0.0118069	Down
Gm37753	-3.14023	0.0118069	Down
Gm13837	-3.19303	0.0156731	Down
4930471D02Rik	-3.19303	0.0156731	Down
Gm47566	-3.26688	0.00993192	Down
Pnpla1os	-3.26688	0.00993192	Down
Gm41790	-3.26688	0.00993192	Down
1700046C09Rik	-3.28713	0.00864132	Down
Gm47319	-3.36637	0.0163548	Down
Gm32729	-3.40949	0.00706568	Down
Tpsb2	-3.44521	0.0494974	Down
Klri2	-3.44665	0.00561148	Down
4930431F12Rik	-3.50733	0.00669148	Down
Gm4668	-3.50733	0.00669148	Down
Bpifa1	-3.58632	0.0113614	Down
Gm11351	-3.59606	0.00650227	Down
4930455B14Rik	-3.61863	0.00969056	Down
Rec8	-3.63557	0.000549027	Down
Gm5934	-3.99413	0.00746514	Down
Gm14393	-4.12562	0.00890439	Down
Gm14443	-4.69709	0.00800041	Down
Gm14295	-5.20856	0.0126493	Down
Zfp973	-5.49129	0.00935551	Down
Gm20110	-5.69333	0.0125848	Down
Gm14296	-6.87037	0.0112992	Down
Npvf	-7.39691	6.13229e-05	Down
