## Supplementary material for "Vgll2 and Tead1 Govern Generation of Mouse and Human Hypothalamic Hypocretin (Orexin) Neurons": Table S7

### Sheet: Nuclei data
Table S7. Nuclei numbers and seq coverage for sn-RNA-seq experiments
Sample ID	Genotype	Stage	Total	Avg UMI/nuclei	Avg genes/nuclei	Lhx9 nuclei	% Lhx9 nuclei	Lhx9/Rfx4 nuclei	% EN21 nuclei
THOR0004_P20Tead1	Tead1Ctrl1_male	P20	24614	2208	1213	814	3.30706	42	0.170635
	Tead1cKO1_female	P20	14001	3324	1840	442	3.15692	59	0.421398
THOR0005_P20Tead1	Tead1Ctrl2_male	P20	22864	2447	1339	412	1.80196	36	0.157453
	Tead1cKO2_female	P20	11298	3618	1936	349	3.08904	41	0.362896
THOR0006_P25Vgll2	Vgll2Ctrl1_female	P25	21097	2825	1586	639	3.02887	47	0.22278
	Vgll2Ctrl2_male	P25	20217	2913	1597	617	3.05189	63	0.311619
	Vgll2cKO1_female	P25	23289	2315	1352	552	2.37022	45	0.193224
	Vgll2cKO2_male	P25	25172	2338	1402	760	3.01923	58	0.230415
THOR0009_Emb	Tead1Ctrl1_male	E14.5	11437	1093	778	1176	10.2824	45	0.39346
	Tead1Ctrl2_male	E14.5	10182	1258	864	1332	13.0819	88	0.86427
	Tead1cKO1_female	E14.5	2830	4334	2077	691	24.417	90	3.18021
	Tead1cKO2_male	E14.5	11207	1233	829	1055	9.41376	46	0.410458
	Vgll2Ctrl1_female	E14.5	7737	1473	923	964	12.4596	92	1.18909
	Vgll2Ctrl2_female	E14.5	9310	1353	917	873	9.37701	47	0.504834
	Vgll2cKO1_male	E14.5	12218	990	702	1408	11.524	70	0.572925
	Vgll2cKO2_male	E14.5	9010	1143	779	1096	12.1643	70	0.776915
THOR0021_HypoOrg	HypoOrg_CTRL	D60	14664	2220	1446	7	0.047736	2	0.0136388
	HypoOrg_TEAD1OE	D60	9324	3573	1878	10	0.10725	3	0.032175
	HypoOrg_VGLL2OE	D60	16145	1898	1296	53	0.328275	17	0.105296
	HypoOrg_DOUBLEOE	D60	17398	1765	1224	131	0.75296	56	0.321876
